# Whole-body connectome of a segmented annelid larva

**DOI:** 10.1101/2024.03.17.585258

**Authors:** Csaba Verasztó, Sanja Jasek, Martin Gühmann, Luis Alberto Bezares-Calderón, Elizabeth A. Williams, Réza Shahidi, Gáspár Jékely

## Abstract

Nervous systems coordinate effectors across the body during movements. We know little about the cellular-level structure of synaptic circuits for such body-wide control. Here we describe the whole-body synaptic connectome of a segmented larva of the marine annelid *Platynereis dumerilii*. We reconstructed and annotated over 9,000 neuronal and non-neuronal cells in a whole-body serial electron microscopy dataset. Differentiated cells were classified into 202 neuronal and 92 non-neuronal cell types. We analyse modularity, multisensory integration, left-right and intersegmental connectivity and motor circuits for ciliated cells, glands, pigment cells and muscles. We identify several segment-specific cell types, demonstrating the heteromery of the annelid larval trunk. At the same time, segmentally repeated cell types across the head, the trunk segments and the pygidium suggest the serial homology of all segmental body regions. We also report descending and ascending pathways, peptidergic circuits and a multi-modal mechanosensory girdle. Our work provides the basis for understanding whole-body coordination in an entire segmented animal.
