## Supplementary File 1 for "Whole-body connectome of a segmented annelid larva"

name of cell type	number of cells	CATMAID annotation	Sensory/inter/motor neuron	soma position	region	transmitter phenotype	postsynaptic partners (<10 synapses)	presynaptic partners (<10 synapses)	reference
PRC	24	celltype1	Sensory neuron	head	visual system	glutamatergic	PRC IN1	PRC	Randel et al. 2015
IN1	10	celltype2	Interneuron	head	visual system	dense cored vesicles	IN1 INton	PRC IN1 INton	Randel et al. 2015
INton	4	celltype3	Interneuron	head	visual system	dense cored vesicles	IN1	IN1	Randel et al. 2015
INpreSer	2	celltype4	Interneuron	head	dorsolateral interneuron cluster	dense cored vesicles	Ser-h1		this study
cPRC	4	celltype5	Sensory neuron	head	apical organ	dense cored vesicles	INRGWa INNOS SN-ASTC SN-MIP1 SN-NS19 SN-NS20		Williams et al. 2017
INRGWa	4	celltype6	Interneuron	head	apical organ	RGWamide dense cored vesicles	INRGWa Ser-h1 INpreMN INCrossbow INsn	cPRC INRGWa INNOS SNlasso SN47Ach SN-NS5	Williams et al. 2017 Shahidi et al. 2015
INNOS	4	celltype7	Interneuron	head	apical organ	dense cored vesicles	INRGWa	cPRC	Williams et al. 2017
Ser-h1	2	celltype8	Motoneuron	head	ciliomotor decussating	serotonergic dense cored vesicles	Ser-h1 MC cMNATO prototroch	INpreSer INRGWa Ser-h1 pygPBunp	Veraszto et al. 2017
MC	1	celltype9	Motoneuron	head	ciliomotor	cholinergic pigment dispersing factor dense cored vesicles	prototroch	Ser-h1 cMNATO	Bezares-Calderon et al. 2018 Veraszto et al. 2017
cMNPDF-vcl1	1	celltype10	Interneuron	head	ciliomotor	dopaminergic pigment dispersing factor dense cored vesicles	cMNATO cMNdc prototroch		Veraszto et al. 2017 Shahidi et al. 2015
cMNATO	1	celltype11	Interneuron	head	ciliomotor	adrenergic dense cored vesicles	MC prototroch	Ser-h1 cMNPDF-vcl1 SNbicil	Veraszto et al. 2017
cMNdc	1	celltype12	Interneuron	head	ciliomotor	pigment dispersing factor dense cored vesicles	INarc1 prototroch	cMNPDF-vcl1	Veraszto et al. 2017
SNnuchPDF	24	celltype13	Sensory neuron	head	nuchal organ	pigment dispersing factor dense cored vesicles	SNnuchPDF INarc1 INarc2	SNnuchPDF SN-DSO INasc-pyg	Shahidi et al. 2015
SNnuchNS	3	celltype14	Sensory neuron	head	nuchal organ	dense cored vesicles			Williams et al. 2017 Shahidi et al. 2015
SNnuchBx	2	celltype15	Sensory neuron	head	nuchal organ	dense cored vesicles			Shahidi et al. 2015
SNgolden	2	celltype16	Sensory neuron	head	mushroom body	dense cored vesicles	SN-DLSO1.2-1		this study
SNhorn	2	celltype17	Sensory neuron	head	mushroom body		INhorn		this study
SNhook	2	celltype18	Sensory neuron	head	mushroom body		MNant INdecusshook		this study
MNant	2	celltype19	Motoneuron	head	ciliomotor mechanosensory girdle decussating	dense cored vesicles	akrotroch prototroch metatroch paratroch	SNhook SNantlerPDF INCM Ser-tr1	Bezares-Calderon et al. 2018 Veraszto et al. 2017 Randel et al. 2015
SNlasso	2	celltype20	Sensory neuron	head	mushroom body	dense cored vesicles	INRGWa INW INlasso-postSN	INsplitPB-RF/Ya	this study
INlasso	7	celltype21	Interneuron	head	dorsolateral interneuron cluster	RGWamide dense cored vesicles	INlasso	INlasso	this study
INdecussPre	2	celltype22	Interneuron	head	central brain decussating			INpreMN	this study
INpreMN	6	celltype23	Interneuron	head	dorsolateral interneuron cluster	dense cored vesicles	INdecussPre MN3 MN1 MN2	INRGWa	Veraszto et al. 2018
SNMIP-vc	2	celltype24	Sensory neuron	head	ventral head	myoinhibitory peptide dense cored vesicles	MN3		Shahidi et al. 2015
SNmus	2	celltype25	Sensory neuron	head	mushroom body				this study
SNantlerPDF	2	celltype26	Sensory neuron	head	mechanosensory girdle descending	pigment dispersing factor dense cored vesicles	MNant MN3		this study
SNPDF-dc	2	celltype27	Sensory neuron	head		pigment dispersing factor dense cored vesicles			Shahidi et al. 2015
SN0DLSO1.2-4	2	celltype28	Sensory neuron	head		pigment dispersing factor dense cored vesicles			Williams et al. 2017 Shahidi et al. 2015
SN-DLSO1.2-3	28	celltype29	Sensory neuron	head		dense cored vesicles	SN-DLSO1.2-3 SN-WLD	SN-DLSO1.2-3 SN-DLSO2 SNMB2 SN-DLSO1.0	Williams et al. 2017
SN-DLSO1.2-1	2	celltype30	Sensory neuron	head		dense cored vesicles		SNgolden	this study
SN-DLSO2	12	celltype31	Sensory neuron	head		dense cored vesicles	SN-DLSO1.2-3		this study
SNMB2	8	celltype32	Sensory neuron	head	mushroom body	dense cored vesicles	SN-DLSO1.2-3		this study
eyespot-PRCR3	2	celltype33	Sensory neuron	head	eyespot	cholinergic FVRIamide	MN3 MN1 prototroch		Veraszto et al. 2017 Randel et al. 2015
eyespot-PRCR1	2	celltype34	Sensory neuron	head	eyespot		INR1		Randel et al. 2015
MS1	1	celltype35	Sensory neuron	head	central brain	cholinergic	MN1 MN2 INproT2		Bezares-Calderon et al. 2018
MS4	2	celltype36	Sensory neuron	head sg1	peripheral NS central brain	cholinergic	MS4 MN3 MN1 MN2	MS4	Bezares-Calderon et al. 2018
MS3	2	celltype37	Sensory neuron	head		cholinergic	INCrossbow		Bezares-Calderon et al. 2018
MS5	2	celltype38	Sensory neuron	sg1	peripheral NS	cholinergic			Bezares-Calderon et al. 2018
SN-ASTC	2	celltype39	Sensory neuron	head	apical organ	dense cored vesicles		cPRC	Williams et al. 2017
SN-DLSO3-PDF	2	celltype40	Sensory neuron	head		pigment dispersing factor dense cored vesicles			Shahidi et al. 2015
SN-DLSO3	4	celltype41	Sensory neuron	head		dense cored vesicles			this study
MC2biax-1	2	celltype42	Interneuron	head	dorsolateral interneuron cluster central brain				this study
SN-IRP2-burs	1	celltype43	Sensory neuron	head	apical organ	dense cored vesicles			Williams et al. 2017
SN-IRP2-FMRF	1	celltype44	Sensory neuron	head	apical organ	dense cored vesicles			Williams et al. 2017
SN-MIP4	2	celltype45	Sensory neuron	head	apical organ	dense cored vesicles			Williams et al. 2017
SN-MIP1	2	celltype46	Sensory neuron	head	apical organ	dense cored vesicles		cPRC	Williams et al. 2017
MNspinning	2	celltype47	Motoneuron	sg2	ventral nerve cord	dense cored vesicles	INsplitSpin spinGland	chaeMech INsplitPB PB INsplitBronto	this study
SN-WLD	2	celltype48	Sensory neuron	head	apical organ	dense cored vesicles		SN-DLSO1.2-3	Williams et al. 2017
SN-DSO	17	celltype49	Sensory neuron	head	dorsal sensory organ	dense cored vesicles	SNnuchPDF SN-DSO	SN-DSO	this study
SNbicil	2	celltype50	Sensory neuron	head	ventral head	dense cored vesicles	cMNATO		this study
SNasym	1	celltype51	Sensory neuron	head		dense cored vesicles			this study
SN47Ach	1	celltype52	Sensory neuron	head	apical organ	myoinhibitory peptide dense cored vesicles	INRGWa INUturn		Williams et al. 2017
INCrossbow	2	celltype53	Interneuron	head	dorsolateral interneuron cluster central brain decussating	dense cored vesicles		INRGWa MS3	Bezares-Calderon et al. 2018
pygPBunp	1	celltype54	Sensory neuron	pygidium	ciliomotor ventral nerve cord mechanosensory girdle	dense cored vesicles	Ser-h1 prototroch covercell		Bezares-Calderon et al. 2018 Veraszto et al. 2017 Shahidi et al. 2015
INarc1	2	celltype55	Interneuron	head	central brain decussating	dense cored vesicles		cMNdc SNnuchPDF hCR	Bezares-Calderon et al. 2018 Randel et al. 2015 Shahidi et al. 2015
INarc2	2	celltype56	Interneuron	head	central brain decussating	dense cored vesicles		SNnuchPDF	Shahidi et al. 2015
INsn	6	celltype57	Interneuron	head	central brain	dense cored vesicles	INsn MN1 MN2 INpro INproT2	INRGWa INsn INlasso-postSN	Randel et al. 2015
INrope	2	celltype58	Interneuron	head	mushroom body mechanosensory girdle descending	dense cored vesicles	Loop MNspider-ant MNspider-post MNbiramous MNring MNcommUpL INsplitVent MNsmile	hCR SNbronto	Bezares-Calderon et al. 2018
Loop	2	celltype59	Motoneuron	sg1	ciliomotor ventral nerve cord mechanosensory girdle	cholinergic dense cored vesicles	INbackcross akrotroch crescentcell prototroch nuchalCiliaCilia paratroch EC	INrope INCM Ser-tr1	Bezares-Calderon et al. 2018 Veraszto et al. 2017
INCM	2	celltype60	Interneuron	sg1	ventral nerve cord mechanosensory girdle	dense cored vesicles	MNant Loop	chaeMech hCR	Bezares-Calderon et al. 2018
MNspider-ant	4	celltype61	Motoneuron	sg2 sg3	ventral nerve cord	orexin/allatotropin dense cored vesicles	MUSac-notP MUSac-neuPV MUSobA-re MUSobA-arc MUSchae-neuDac MUSlongV	INrope INsplitBronto	Bezares-Calderon et al. 2018
MNspider-post	5	celltype62	Motoneuron	sg2 sg3	ventral nerve cord		MUSac-neuPV MUSobP-neuDlong MUSobP-neuV MUSobP-notV	INrope	Bezares-Calderon et al. 2018
MNbiramous	6	celltype63	Motoneuron	sg1 sg2 sg3	ventral nerve cord		MUSchae-notAac MUSchae-neuDac MUSchae-Are	INrope MNbow	Bezares-Calderon et al. 2018
MNring	32	celltype64	Motoneuron	sg1 sg2 sg3 pygidium	ciliomotor ventral nerve cord		MNring MUSac-notA MUSobP-neuV MUStrans MUSlongD MUSlongV EC	INrope MNring chaeMech INproT2 INsplitVent	Bezares-Calderon et al. 2018
MNcrab	4	celltype65	Motoneuron	sg2 sg3	ventral nerve cord		MUSac-notA MUSac-notP MUSac-neuAV MUSac-neuPV MUSchae-notAac MUSlongD MUSlongV	INsplitCR ventralpygCR	Bezares-Calderon et al. 2018
MNhose	6	celltype66	Motoneuron	sg1 sg2 sg3	ventral nerve cord	dense cored vesicles	MUSobA-re MUSobA-trans MUSobP-neuV MUSobP-notV MUSobP-noty MUStrans		Bezares-Calderon et al. 2018
MNbow	2	celltype67	Motoneuron	sg2	ventral nerve cord	proenkephalin dense cored vesicles	MNbiramous MUSac-notP		Bezares-Calderon et al. 2018
MNwave	6	celltype68	Motoneuron	sg2 sg3	ventral nerve cord		coelothelium MUSac-notP MUSac-notM MUSchae-notAac	INleucoPU	Bezares-Calderon et al. 2018
MNacicX	3	celltype69	Motoneuron	sg2 sg3	ventral nerve cord	dense cored vesicles	MUSac-neuPV	INchaeMech	this study
INchaeMech	2	celltype70	Interneuron	sg3	ventral nerve cord		MNacicX	chaeMech	this study
chaeMech	20	celltype71	Sensory neuron	sg1 sg2 sg3	mechanosensory girdle	dense cored vesicles	MNspinning INCM MNring INchaeMech chaeMech INFVa-pyg INsplitCR INsplitCRATO INbiaxH INasc-pyg INsplitBronto	chaeMech ventralpygCR	this study
INFVa-pyg	2	celltype72	Interneuron	pygidium	ventral nerve cord	FVamide leucokinin dense cored vesicles	MNladder	chaeMech	Shahidi et al. 2015
INsplitCR	17	celltype73	Interneuron	sg0 sg1 sg2 sg3	ventral nerve cord mechanosensory girdle	pigment dispersing factor leucokinin dense cored vesicles	MNcrab INsplitCR	chaeMech INsplitCR hCR ventralpygCR INbiaxLeg INbiaxH INcomm-DownL	Bezares-Calderon et al. 2018
INsplitCRATO	2	celltype74	Interneuron	sg3	ventral nerve cord mechanosensory girdle	orexin/allatotropin dense cored vesicles		chaeMech ventralpygCR	Bezares-Calderon et al. 2018
INMC3	2	celltype75	Interneuron	head	mechanosensory girdle descending		MC3cover		this study
INbiax	2	celltype76	Interneuron	head	central brain descending	dense cored vesicles			this study
INsplitPB-RF/Ya	2	celltype77	Interneuron	sg1	ventral nerve cord mechanosensory girdle	FVRIamide pigment dispersing factor FMRFamide dense cored vesicles	SNlasso INsplitPBant INsplitPB		Shahidi et al. 2015
INsplitPBant	2	celltype78	Interneuron	sg1	ventral nerve cord mechanosensory girdle	dense cored vesicles	INasc-pyg	INsplitPB-RF/Ya PB	this study
INsplitPB	16	celltype79	Interneuron	sg1 sg2 sg3	ventral nerve cord mechanosensory girdle	FVamide orexin/allatotropin proenkephalin dense cored vesicles	MNspinning INsplitPB SNPDF-pyg INasc-pyg INleucoPU	INsplitPB-RF/Ya INsplitPB PB interparaPM1	this study
PB	57	celltype80	Sensory neuron	head sg1 sg2 sg3 pygidium	dorsal sensory organ ventral nerve cord peripheral NS mechanosensory girdle	dense cored vesicles	MNspinning INsplitPBant INsplitPB PB SNFVa	PB	Bezares-Calderon et al. 2018
interparaPM1	4	celltype81	Sensory neuron	sg1 sg2	peripheral NS mechanosensory girdle		INsplitPB		Bezares-Calderon et al. 2018
cioMNcover	3	celltype82	Motoneuron	pygidium	ventral nerve cord	dense cored vesicles	covercell		this study
INsplitPUh	4	celltype83	Interneuron	head	mechanosensory girdle	dense cored vesicles		hPU	this study
MN3	2	celltype84	Motoneuron	head	ciliomotor decussating	cholinergic dense cored vesicles	MN3 MN1 MN2 prototroch	INpreMN SNMIP-vc SNantlerPDF eyespot-PRCR3 MS4 MN3	Veraszto et al. 2017 Randel et al. 2015
MN1	2	celltype85	Motoneuron	head	ciliomotor decussating	cholinergic dense cored vesicles	paratroch MUSlongV	INpreMN eyespot-PRCR3 MS1 MS4 INsn MN3	Veraszto et al. 2017 Randel et al. 2015
MN2	2	celltype86	Motoneuron	head	ciliomotor decussating	cholinergic dense cored vesicles	prototroch paratroch MUSlongD	INpreMN MS1 MS4 INsn MN3	Veraszto et al. 2017 Randel et al. 2015
MC3cover	2	celltype87	Motoneuron	sg1	ventral nerve cord mechanosensory girdle	dense cored vesicles	covercell	INMC3 SNFVa SNbronto	this study
antPUc	17	celltype88	Sensory neuron	head	antenna mechanosensory girdle				Bezares-Calderon et al. 2018
spinPU	12	celltype89	Sensory neuron	sg2 sg3	peripheral NS mechanosensory girdle				Bezares-Calderon et al. 2018
VentraltrunkPUunp	1	celltype90	Sensory neuron	sg2	ventral nerve cord				Jasek et al. 2022
trochPU	30	celltype91	Sensory neuron	sg1 sg2 sg3 pygidium	ventral nerve cord peripheral NS mechanosensory girdle	dense cored vesicles	INleucoPU MNladder		Bezares-Calderon et al. 2018
hPUc1	2	celltype92	Sensory neuron	head	central brain				Bezares-Calderon et al. 2018
pygCirrusPUSM	2	celltype93	Sensory neuron	pygidium	ventral nerve cord mechanosensory girdle				Bezares-Calderon et al. 2018
hCirrusPU	14	celltype94	Sensory neuron	sg0 sg1 sg2 sg3	ventral nerve cord peripheral NS mechanosensory girdle				Bezares-Calderon et al. 2018
parapodPU	26	celltype95	Sensory neuron	sg1 sg2 sg3	ventral nerve cord peripheral NS mechanosensory girdle				Bezares-Calderon et al. 2018
hPU	6	celltype96	Sensory neuron	head	mechanosensory girdle descending		INsplitPUh		Bezares-Calderon et al. 2018
dsoPU	4	celltype97	Sensory neuron	head	dorsal sensory organ mechanosensory girdle				Bezares-Calderon et al. 2018
pygCirrusPU	17	celltype98	Sensory neuron	pygidium	ventral nerve cord mechanosensory girdle				Bezares-Calderon et al. 2018
hPU2l-asymPDF	1	celltype99	Sensory neuron	head	mechanosensory girdle	pigment dispersing factor dense cored vesicles			Bezares-Calderon et al. 2018
hCR	24	celltype100	Sensory neuron	head	dorsal sensory organ antenna mechanosensory girdle descending	glutamatergic orexin/allatotropin dense cored vesicles	INarc1 INrope INCM INsplitCR hCR INcomm-Upcross	hCR INcomm-Upcross	Bezares-Calderon et al. 2018
ventralpygCR	21	celltype101	Sensory neuron	sg0 sg1 sg2 sg3 pygidium	ventral nerve cord peripheral NS mechanosensory girdle	glutamatergic dense cored vesicles	MNcrab chaeMech INsplitCR INsplitCRATO ventralpygCR INcomm-Upcross	ventralpygCR	Bezares-Calderon et al. 2018
doCRunp	1	celltype102	Sensory neuron	sg1	peripheral NS mechanosensory girdle	glutamatergic			Bezares-Calderon et al. 2018
SN-DLSO1.0	2	celltype103	Sensory neuron	head		dense cored vesicles	SN-DLSO1.2-3		this study
INdc	6	celltype104	Interneuron	head	dorsolateral interneuron cluster				Randel et al. 2015
INbackcross	6	celltype105	Interneuron	sg1 sg2 sg3	ciliomotor peripheral NS			Loop	this study
MNcommUpL	4	celltype106	Motoneuron	sg2 sg3	ventral nerve cord			INrope INleucoPU	Bezares-Calderon et al. 2018
MNob-ipsi	4	celltype107	Motoneuron	sg2 sg3	ventral nerve cord	dense cored vesicles	MUSobP-neuV MUSobP-notV		this study
INbiaxLeg	3	celltype108	Interneuron	sg2	ventral nerve cord	FVamide dense cored vesicles	INsplitCR		this study
INbiaxH	5	celltype109	Interneuron	sg1 sg2	ventral nerve cord	dense cored vesicles	INsplitCR INasc-pyg	chaeMech	this study
SN-NS1	2	celltype110	Sensory neuron	head	mushroom body	dense cored vesicles			Williams et al. 2017
SN-NS3	2	celltype111	Sensory neuron	head	apical organ	pigment dispersing factor dense cored vesicles			Williams et al. 2017
SN-NS4	1	celltype112	Sensory neuron	head	apical organ	dense cored vesicles			Williams et al. 2017
SN-NS15	2	celltype113	Sensory neuron	head	apical organ	dense cored vesicles			Williams et al. 2017
SNaant	9	celltype114	Sensory neuron	head	central brain	dense cored vesicles	INZ		this study
SNPDF-pyg	2	celltype115	Sensory neuron	pygidium	ventral nerve cord mechanosensory girdle	pigment dispersing factor dense cored vesicles		INsplitPB SNpygM	Shahidi et al. 2015
INfoot	4	celltype116	Interneuron	head	dorsolateral interneuron cluster	dense cored vesicles	INdecussfoot		this study
INW	5	celltype117	Interneuron	head	central brain decussating	dense cored vesicles		SNlasso INhook INMBtype6	Randel et al. 2015
INmidL	4	celltype118	Interneuron	head	central brain	dense cored vesicles			this study
INhook	2	celltype119	Interneuron	head	dorsolateral interneuron cluster	dense cored vesicles	INW		this study
INMBtype6	8	celltype120	Interneuron	head	mushroom body	dense cored vesicles	INW		this study
INMBtype5	2	celltype121	Interneuron	head	mushroom body	dense cored vesicles			this study
INMBtype7	4	celltype122	Interneuron	head	mushroom body				this study
INcross	7	celltype123	Interneuron	head	central brain decussating		INpro		this study
INpro	12	celltype124	Interneuron	head	central brain decussating	orexin/allatotropin dense cored vesicles	INpro	INsn INcross INpro	Randel et al. 2015
INproT2	4	celltype125	Interneuron	head	central brain decussating	dense cored vesicles	MNring	MS1 INsn	Randel et al. 2015
INpear	4	celltype126	Interneuron	head	dorsolateral interneuron cluster	dense cored vesicles			this study
INZ	4	celltype127	Interneuron	head	dorsolateral interneuron cluster	dense cored vesicles		SNaant	this study
MNpostv	4	celltype128	Motoneuron	sg2 sg3	ventral nerve cord	dense cored vesicles			this study
SN-NS22	2	celltype129	Sensory neuron	head	apical organ	dense cored vesicles			Williams et al. 2017
SN-NS5	2	celltype130	Sensory neuron	head	apical organ	dense cored vesicles	INRGWa		Williams et al. 2017
SN-NS17	2	celltype131	Sensory neuron	head	mushroom body	dense cored vesicles			Williams et al. 2017
SN-YF5cil	1	celltype132	Sensory neuron	head	apical organ	dense cored vesicles			Williams et al. 2017
SN-NS19	2	celltype133	Sensory neuron	head	mushroom body	dense cored vesicles		cPRC	Williams et al. 2017
SN-NS20	2	celltype134	Sensory neuron	head	apical organ	dense cored vesicles		cPRC	Williams et al. 2017
SN-NS6	1	celltype135	Sensory neuron	head	apical organ	dense cored vesicles			Williams et al. 2017
SN-NS29	2	celltype136	Sensory neuron	head	apical organ	dense cored vesicles			Williams et al. 2017
SN-NS27	2	celltype137	Sensory neuron	head	mushroom body	dense cored vesicles			Williams et al. 2017
SN-NS18	2	celltype138	Sensory neuron	head	mushroom body	dense cored vesicles			Williams et al. 2017
SN-NS16	2	celltype139	Sensory neuron	head	apical organ	dense cored vesicles			Williams et al. 2017
INbigloop	4	celltype140	Interneuron	head	mushroom body descending	dense cored vesicles			this study
SNadNS22	2	celltype141	Sensory neuron	head	apical organ	dense cored vesicles			this study
Ser-tr1	2	celltype142	Motoneuron	sg1	ciliomotor ventral nerve cord	serotonergic orexin/allatotropin dense cored vesicles	MNant Loop akrotroch metatroch paratroch		Veraszto et al. 2017
SNFVa	4	celltype143	Sensory neuron	sg2 sg3	ventral nerve cord mechanosensory girdle	FVamide dense cored vesicles	MC3cover	PB	Shahidi et al. 2015
INUturn	2	celltype144	Interneuron	head	central brain descending			SN47Ach	this study
INATOpyg	2	celltype145	Interneuron	pygidium	ventral nerve cord	orexin/allatotropin dense cored vesicles			Shahidi et al. 2015
INcomm-Upstairs	13	celltype146	Interneuron	sg3 pygidium	ventral nerve cord	FVamide FMRFamide leucokinin dense cored vesicles			Bezares-Calderon et al. 2018
INasc-pyg	4	celltype147	Interneuron	pygidium	ventral nerve cord mechanosensory girdle	myoinhibitory peptide dense cored vesicles	SNnuchPDF	chaeMech INsplitPBant INsplitPB INbiaxH SNpygM	this study
SNblunt	2	celltype148	Sensory neuron	head	mechanosensory girdle descending	dense cored vesicles			this study
INsplitBronto	2	celltype149	Interneuron	sg1	ventral nerve cord mechanosensory girdle	orexin/allatotropin dense cored vesicles	MNspinning MNspider-ant	chaeMech SNbronto	this study
INleucoPU	2	celltype150	Interneuron	sg1	ventral nerve cord	leucokinin dense cored vesicles	MNwave MNcommUpL MNladder	INsplitPB trochPU	Shahidi et al. 2015
MNladder	2	celltype151	Motoneuron	sg1	ventral nerve cord			INFVa-pyg trochPU INleucoPU INpreLadder INcommdescFVa	this study
INdecussfoot	2	celltype152	Interneuron	head	central brain decussating			INfoot	this study
INdecusshook	2	celltype153	Interneuron	head	central brain decussating			SNhook	this study
INpreLadder	4	celltype154	Interneuron	sg2 sg3	ventral nerve cord	orexin/allatotropin dense cored vesicles	MNladder		this study
INcomm-Upcross	9	celltype155	Interneuron	sg1 sg2	ventral nerve cord	dense cored vesicles	hCR	hCR ventralpygCR	Bezares-Calderon et al. 2018
MNacic	3	celltype156	Motoneuron	sg1 sg3	ventral nerve cord		MUSac-notP		Bezares-Calderon et al. 2018
INsplitVent	2	celltype157	Interneuron	sg2	ventral nerve cord mechanosensory girdle	dense cored vesicles	MNring	INrope	this study
INcomm-DownL	2	celltype158	Interneuron	sg1	ventral nerve cord		INsplitCR		Bezares-Calderon et al. 2018
MNarm	7	celltype159	Motoneuron	sg2 sg3	ventral nerve cord peripheral NS		MUSac-neuDach		Bezares-Calderon et al. 2018
INlasso-postSN	2	celltype160	Interneuron	head	dorsolateral interneuron cluster	dense cored vesicles	INsn	SNlasso	this study
MNantacic	6	celltype161	Motoneuron	sg1 sg2	ventral nerve cord		MUSobA-re MUSchae-notAac		this study
MNpostacic	8	celltype162	Motoneuron	sg1 sg2 sg3	ventral nerve cord	dense cored vesicles	MUSobP-notD		this study
SN-DLSO1.3	9	celltype163	Sensory neuron	head		dense cored vesicles			Williams et al. 2017
MNakro	2	celltype164	Motoneuron	head	ciliomotor	dense cored vesicles	akrotroch		this study
MNchae	9	celltype165	Motoneuron	sg1 sg2 sg3	ventral nerve cord peripheral NS	dense cored vesicles	MUSchae-neuVob MUSchae-neuDac		Bezares-Calderon et al. 2018
MNgland-head	2	celltype166	Motoneuron	head	central brain decussating	dense cored vesicles	ciliatedGland		this study
SNstiff	4	celltype167	Sensory neuron	sg0	ventral nerve cord	dense cored vesicles			this study
SNbronto	2	celltype168	Sensory neuron	head	mechanosensory girdle descending		INrope MC3cover INsplitBronto		this study
INcommascFV	3	celltype169	Interneuron	sg2	ventral nerve cord	FVamide pigment dispersing factor dense cored vesicles			this study
SNpygM	2	celltype170	Sensory neuron	pygidium	ventral nerve cord mechanosensory girdle		SNPDF-pyg INasc-pyg		this study
INR1	4	celltype171	Interneuron	head	visual system	dense cored vesicles		eyespot-PRCR1	this study
SN-DLSO1.1NP	2	celltype172	Sensory neuron	head		dense cored vesicles			this study
SN-DLSO1.1	4	celltype173	Sensory neuron	head					this study
INmus	2	celltype174	Interneuron	head	central brain				this study
INdescLuqinPDF	2	celltype175	Interneuron	head	central brain descending	pigment dispersing factor dense cored vesicles			this study
INcosplit	2	celltype176	Interneuron	sg2	ventral nerve cord				this study
INcommdescFVa	2	celltype177	Interneuron	sg2	ventral nerve cord	FVamide dense cored vesicles	MNladder		this study
MNheadV	4	celltype178	Motoneuron	head	central brain				this study
INsqNSasym	1	celltype179	Interneuron	head	central brain	dense cored vesicles			this study
INbiaxHmid	2	celltype180	Interneuron	sg2	ventral nerve cord				this study
MNantelope	3	celltype181	Motoneuron	sg1 sg3	ventral nerve cord				this study
MNsmile	8	celltype182	Motoneuron	sg1	ventral nerve cord	dense cored vesicles	MUStrans MUSlongV MUSax	INrope	Bezares-Calderon et al. 2018
INhorn	2	celltype183	Interneuron	head	mushroom body descending	dense cored vesicles		SNhorn	this study
INMBPDF	4	celltype184	Interneuron	head	mushroom body decussating	pigment dispersing factor dense cored vesicles			Veraszto et al. 2018 Shahidi et al. 2015
INMBdescFMRF	2	celltype185	Interneuron	head	mushroom body descending	FMRFamide dense cored vesicles			this study
INDLSO	4	celltype186	Interneuron	head	dorsolateral interneuron cluster	dense cored vesicles	INUturnMB		this study
SNtorii	2	celltype187	Sensory neuron	head	mushroom body	dense cored vesicles			this study
INexsn	2	celltype188	Interneuron	head	central brain				this study
MBmouth	14	celltype189	Interneuron	head	mushroom body	dense cored vesicles	MBmouth	MBmouth	this study
SNtrpa	2	celltype190	Sensory neuron	head	mushroom body	dense cored vesicles			this study
INtorii	2	celltype191	Interneuron	head	mushroom body descending	dense cored vesicles			Bezares-Calderon et al. 2018
INUturnMB	2	celltype192	Interneuron	head	mushroom body descending	dense cored vesicles		INDLSO	this study
INface	2	celltype193	Interneuron	head	central brain				this study
INMBdesc3	2	celltype194	Interneuron	head	mushroom body descending	dense cored vesicles			this study
INMBdesc2	4	celltype195	Interneuron	head	mushroom body descending	FMRFamide dense cored vesicles			this study
INpara	4	celltype196	Interneuron	head	central brain				this study
INMBtype9	2	celltype197	Interneuron	head	mushroom body				this study
INMBtype2	2	celltype198	Interneuron	head	mushroom body	dense cored vesicles			this study
INdecussM	2	celltype199	Interneuron	head	decussating	pigment dispersing factor dense cored vesicles			this study
INiaStiff	2	celltype200	Interneuron	sg1		dense cored vesicles			this study
INmantis	2	celltype201	Interneuron	head	dorsolateral interneuron cluster	dense cored vesicles			this study
INsplitSpin	2	celltype202	Interneuron	sg1	mechanosensory girdle	dense cored vesicles		MNspinning	this study
akrotroch	8	celltype_non_neuronal1	multiciliated cell	head				MNant Loop Ser-tr1 MNakro	Veraszto et al. 2017 Jasek et al. 2022
crescentcell	1	celltype_non_neuronal2	multiciliated cell	head		dense cored vesicles		Loop	Veraszto et al. 2017
prototroch	23	celltype_non_neuronal3	multiciliated cell	head				Ser-h1 MC cMNPDF-vcl1 cMNATO cMNdc MNant eyespot-PRCR3 pygPBunp Loop MN3 MN2	Bezares-Calderon et al. 2018 Veraszto et al. 2017 Randel et al. 2015
nuchalCiliaCilia	6	celltype_non_neuronal4	multiciliated cell	head	nuchal organ			Loop	Veraszto et al. 2017 Jasek et al. 2022
metatroch	8	celltype_non_neuronal5	multiciliated cell	sg0				MNant Ser-tr1	Bezares-Calderon et al. 2018 Veraszto et al. 2017 Jasek et al. 2022
paratroch	34	celltype_non_neuronal6	multiciliated cell	sg1 sg2 sg3				MNant Loop MN1 MN2 Ser-tr1	Bezares-Calderon et al. 2018 Veraszto et al. 2017 Randel et al. 2015 Jasek et al. 2022
spinGland	4	celltype_non_neuronal7	gland cell	sg2 sg3				MNspinning	this study
covercell	16	celltype_non_neuronal8	pigment cell	head				pygPBunp cioMNcover MC3cover	Jasek et al. 2022
ciliatedGland	24	celltype_non_neuronal9	gland cell	sg1				MNgland-head	Jasek et al. 2022
eyespot-pigment-cell	2	celltype_non_neuronal10	pigment cell	head					this study
pigment-cell	12	celltype_non_neuronal11	pigment cell	head					Jasek et al. 2022
gland-pigment	10	celltype_non_neuronal12	gland	sg1 sg2 sg3					Jasek et al. 2022
macrophage-like	13	celltype_non_neuronal13	macrophage-like	head sg1 sg2 sg3 pygidium					this study
yolk-cover-cell cell	39	celltype_non_neuronal14	pigment cell	head sg0 sg1 sg2 sg3					this study
flat-glia	21	celltype_non_neuronal15	glia cell	head sg0 sg1 sg2 sg3					Bezares-Calderon et al. 2018 Jasek et al. 2022
ECmidline	46	celltype_non_neuronal16	glia cell	sg1 sg2 sg3 pygidium					Jasek et al. 2022
MVGland	6	celltype_non_neuronal17	gland cell	sg1					this study
microvillarCell	13	celltype_non_neuronal18	microvillar	sg2 sg3					this study
protonephridium	4	celltype_non_neuronal19	excretory system	head					Jasek et al. 2022
nephridium	14	celltype_non_neuronal20	excretory system	sg3					this study
nephridiumTip	2	celltype_non_neuronal21	excretory system	sg3					this study
chaeta	106	celltype_non_neuronal22	chaetal complex	sg1 sg2 sg3					Jasek et al. 2022
acicula	12	celltype_non_neuronal23	chaetal complex	sg1 sg2 sg3					Jasek et al. 2022
acFC-noER	54	celltype_non_neuronal24	chaetal complex	sg1 sg2 sg3					Jasek et al. 2022
chaeFC-hemi	187	celltype_non_neuronal25	chaetal complex	sg1 sg2 sg3					Jasek et al. 2022
chaeFC-ER	90	celltype_non_neuronal26	chaetal complex	sg1 sg2 sg3					Jasek et al. 2022
chaeFC-noER	102	celltype_non_neuronal27	chaetal complex	sg1 sg2 sg3					Jasek et al. 2022
chaeFC-EC	106	celltype_non_neuronal28	chaetal complex	sg1 sg2 sg3					Jasek et al. 2022
HeadGland	5	celltype_non_neuronal29	gland cell	head					this study
InterparaGland	4	celltype_non_neuronal30	gland cell	sg2 sg3					this study
spinMicroGland	19	celltype_non_neuronal31	gland cell	sg2 sg3					this study
CB-pigment	58	celltype_non_neuronal32	pigment cell	head sg0 sg1 sg2 sg3					Jasek et al. 2022
vacuolar-cell-head	3	celltype_non_neuronal33	pigment cell	head					Jasek et al. 2022
Glia-pigmented	5	celltype_non_neuronal34	glia cell	head					Jasek et al. 2022
pygidial-pigment-cell	26	celltype_non_neuronal35	pigment cell	pygidium					Jasek et al. 2022
coelothelium	100	celltype_non_neuronal36	coelothelium	head sg0 sg1 sg2 sg3				MNwave	Jasek et al. 2022
MUSac-notA	12	celltype_non_neuronal37	muscle	sg1 sg2 sg3	parapodia			MNring MNcrab	Bezares-Calderon et al. 2018 Jasek et al. 2022
MUSac-notP	12	celltype_non_neuronal38	muscle	sg1 sg2 sg3	parapodia			MNspider-ant MNcrab MNbow MNwave MNacic	Bezares-Calderon et al. 2018 Jasek et al. 2022
MUSac-notM	12	celltype_non_neuronal39	muscle	sg1 sg2 sg3	parapodia			MNwave	Bezares-Calderon et al. 2018 Jasek et al. 2022
MUSac-neuAV	16	celltype_non_neuronal40	muscle	sg1 sg2 sg3	parapodia			MNcrab	Bezares-Calderon et al. 2018 Jasek et al. 2022
MUSac-neuPD	18	celltype_non_neuronal41	muscle	sg1 sg2 sg3	parapodia				Jasek et al. 2022
MUSac-neuPV	14	celltype_non_neuronal42	muscle	sg1 sg2 sg3	parapodia			MNspider-ant MNspider-post MNcrab MNacicX	Bezares-Calderon et al. 2018 Jasek et al. 2022
MUSac-neuDy	4	celltype_non_neuronal43	muscle	sg2 sg3	parapodia				Bezares-Calderon et al. 2018 Jasek et al. 2022
MUSac-neuDx	8	celltype_non_neuronal44	muscle	sg2 sg3	parapodia				Bezares-Calderon et al. 2018 Jasek et al. 2022
MUSac-neuDach	18	celltype_non_neuronal45	muscle	sg1 sg2 sg3	parapodia			MNarm	Bezares-Calderon et al. 2018 Jasek et al. 2022
MUSac-neure	8	celltype_non_neuronal46	muscle	sg1 sg2 sg3	parapodia				Jasek et al. 2022
MUSac-i	6	celltype_non_neuronal47	muscle	sg1 sg2 sg3	parapodia				Jasek et al. 2022
MUSobA-re	39	celltype_non_neuronal48	muscle	sg1 sg2 sg3	parapodia			MNspider-ant MNhose MNantacic	Bezares-Calderon et al. 2018 Jasek et al. 2022
MUSobA-arc	18	celltype_non_neuronal49	muscle	sg1 sg2 sg3	parapodia			MNspider-ant	Bezares-Calderon et al. 2018 Jasek et al. 2022
MUSobA-mpp	12	celltype_non_neuronal50	muscle	sg1 sg2 sg3	parapodia				Bezares-Calderon et al. 2018 Jasek et al. 2022
MUSobA-mlpp	4	celltype_non_neuronal51	muscle	sg3	parapodia				Jasek et al. 2022
MUSobA-lpp	10	celltype_non_neuronal52	muscle	sg1 sg2 sg3	parapodia				Bezares-Calderon et al. 2018 Jasek et al. 2022
MUSobA-trans	10	celltype_non_neuronal53	muscle	sg1 sg2 sg3	parapodia			MNhose	Bezares-Calderon et al. 2018 Jasek et al. 2022
MUSobP-notD	28	celltype_non_neuronal54	muscle	sg1 sg2 sg3	parapodia			MNpostacic	Bezares-Calderon et al. 2018 Jasek et al. 2022
MUSobP-neuDlong	9	celltype_non_neuronal55	muscle	sg1 sg2 sg3	parapodia			MNspider-post	Bezares-Calderon et al. 2018 Jasek et al. 2022
MUSobP-neuDprox	18	celltype_non_neuronal56	muscle	sg1 sg2 sg3	parapodia				Bezares-Calderon et al. 2018 Jasek et al. 2022
MUSobP-neuDdist	19	celltype_non_neuronal57	muscle	sg1 sg2 sg3	parapodia				Bezares-Calderon et al. 2018 Jasek et al. 2022
MUSobP-neuV	38	celltype_non_neuronal58	muscle	sg1 sg2 sg3	parapodia			MNspider-post MNring MNhose MNob-ipsi	Bezares-Calderon et al. 2018 Jasek et al. 2022
MUSobP-notV	18	celltype_non_neuronal59	muscle	sg1 sg2 sg3	parapodia			MNspider-post MNhose MNob-ipsi	Bezares-Calderon et al. 2018 Jasek et al. 2022
MUSobP-M	4	celltype_non_neuronal60	muscle	sg2 sg3	parapodia				Jasek et al. 2022
MUSobP-noty	6	celltype_non_neuronal61	muscle	sg1 sg2 sg3	parapodia			MNhose	Bezares-Calderon et al. 2018 Jasek et al. 2022
MUSobP-i	6	celltype_non_neuronal62	muscle	sg1 sg2 sg3	parapodia				Jasek et al. 2022
MUSchae-notDob	18	celltype_non_neuronal63	muscle	sg1 sg2 sg3	parapodia				Bezares-Calderon et al. 2018 Jasek et al. 2022
MUSchae-notD	6	celltype_non_neuronal64	muscle	sg1 sg2 sg3	parapodia				Bezares-Calderon et al. 2018 Jasek et al. 2022
MUSchae-notDn	6	celltype_non_neuronal65	muscle	sg1 sg2 sg3	parapodia				Jasek et al. 2022
MUSchae-notA	6	celltype_non_neuronal66	muscle	sg1 sg2 sg3	parapodia				Bezares-Calderon et al. 2018 Jasek et al. 2022
MUSchae-notAac	24	celltype_non_neuronal67	muscle	sg1 sg2 sg3	parapodia			MNbiramous MNcrab MNwave MNantacic	Bezares-Calderon et al. 2018 Jasek et al. 2022
MUSchae-notAre	4	celltype_non_neuronal68	muscle	sg2 sg3	parapodia				Bezares-Calderon et al. 2018 Jasek et al. 2022
MUSchae-neuVob	16	celltype_non_neuronal69	muscle	sg1 sg2 sg3	parapodia			MNchae	Bezares-Calderon et al. 2018 Jasek et al. 2022
MUSchae-neuDac	28	celltype_non_neuronal70	muscle	sg1 sg2 sg3	parapodia			MNspider-ant MNbiramous MNchae	Bezares-Calderon et al. 2018 Jasek et al. 2022
MUSchae-neuAVo	16	celltype_non_neuronal71	muscle	sg1 sg2 sg3	parapodia				Bezares-Calderon et al. 2018 Jasek et al. 2022
MUSchae-neuAVt	6	celltype_non_neuronal72	muscle	sg1 sg2 sg3	parapodia				Jasek et al. 2022
MUSchae-Are	6	celltype_non_neuronal73	muscle	sg1 sg2 sg3	parapodia			MNbiramous	Bezares-Calderon et al. 2018 Jasek et al. 2022
MUStrans	62	celltype_non_neuronal74	muscle	sg0 sg1 sg2 sg3 pygidium				MNring MNhose MNsmile	Bezares-Calderon et al. 2018 Jasek et al. 2022
MUSlongD	86	celltype_non_neuronal75	muscle	sg0 sg1 sg2 sg3				MNring MNcrab MN2	Bezares-Calderon et al. 2018 Randel et al. 2015 Jasek et al. 2022
MUSlongV	82	celltype_non_neuronal76	muscle	head sg0 sg1 sg2 sg3 pygidium				MNspider-ant MNring MNcrab MN1 MNsmile	Bezares-Calderon et al. 2018 Randel et al. 2015 Jasek et al. 2022
MUSax	12	celltype_non_neuronal77	muscle	sg1 sg2 sg3				MNsmile	Bezares-Calderon et al. 2018 Jasek et al. 2022
MUSring-pyg	1	celltype_non_neuronal78	muscle	pygidium					Jasek et al. 2022
MUSph	50	celltype_non_neuronal79	muscle						Jasek et al. 2022
MUSll	10	celltype_non_neuronal80	muscle	sg0					Bezares-Calderon et al. 2018 Jasek et al. 2022
MUSant	8	celltype_non_neuronal81	muscle	head					Jasek et al. 2022
MUSly	6	celltype_non_neuronal82	muscle	head					Jasek et al. 2022
MUSpl	4	celltype_non_neuronal83	muscle	head					Jasek et al. 2022
MUSci	4	celltype_non_neuronal84	muscle	head sg0					Jasek et al. 2022
MUSch	6	celltype_non_neuronal85	muscle	head					Bezares-Calderon et al. 2018 Jasek et al. 2022
MUSpx	1	celltype_non_neuronal86	muscle	head					Jasek et al. 2022
MUSpr-vt	1	celltype_non_neuronal87	muscle	head					Jasek et al. 2022
MUStri	2	celltype_non_neuronal88	muscle	head					Jasek et al. 2022
MUSmed	2	celltype_non_neuronal89	muscle	head					Jasek et al. 2022
EC	1118	celltype_non_neuronal90	epidermis	head sg0 sg1 sg2 sg3 pygidium	nuchal organ			Loop MNring	Jasek et al. 2022
yolk	5	celltype_non_neuronal91	yolk	sg1 sg2					this study
meso 1592020	24	celltype_non_neuronal92	mesoderm	pygidium					Jasek et al. 2022
